# Sphingolipids mediate polar sorting of PIN2 through phosphoinositide consumption at the *trans*-Golgi Network

**DOI:** 10.1101/2020.05.12.090399

**Authors:** Yoko Ito, Nicolas Esnay, Matthieu Pierre Platre, Lise C. Noack, Wilhelm Menzel, Stephane Claverol, Patrick Moreau, Yvon Jaillais, Yohann Boutté

**Affiliations:** Laboratoire de Biogenèse Membranaire, UMR5200, Université de Bordeaux, CNRS, 33140 Villenave d’Ornon, France; Laboratoire Reproduction et Développement des Plantes, Université de Lyon, ENS de Lyon, UCB Lyon1, CNRS, INRAE, F-69342 Lyon, France; Proteome Platform, Functional Genomic Center of Bordeaux, Université de Bordeaux, F-33076, Bordeaux, France; Bordeaux Imaging Center, UMS 3420, Université de Bordeaux, CNRS, 33000 Bordeaux, France

**Author notes:** These authors equally contributed to the work (Yoko Ito, Nicolas Esnay). BioDiscovery Institute and Department of Biological Sciences, University of North Texas, Denton, TX 76203, USA. Plant Molecular and Cellular Biology Laboratory and Integrative Biology Laboratory, Salk Institute for Biological Studies, La Jolla, United States (Matthieu Pierre Platre).

## Abstract

The lipid composition of organelles acts as a landmark to define membrane identity and specify subcellular function. Phosphoinositides are anionic lipids acting in protein sorting and trafficking at the *trans*-Golgi network (TGN). In animal cells, sphingolipids are known to control the turnover of phosphoinositides through lipid exchange mechanisms at endoplasmic reticulum/TGN contact sites. In this study, we discovered a completely new mechanism acting on sphingolipid-mediated phosphoinositides homeostasis at the TGN in plant cells. We used multi-approaches to show that a reduction of the acyl-chain length of sphingolipid results in increased level of phosphatidylinositol-4-phosphate (PI4P) at the TGN, independently from either lipid exchange induced by sphingolipid synthetic flux, or local PI4P synthesis. Instead, we found that sphingolipids mediate the consumption of PI4P through phosphoinositide-specific phospholipase C (PI-PLC) and this process impacts the sorting of the auxin efflux carrier PIN2 at the TGN. Together, our data identify a new mode of action of sphingolipids in lipid interplay at the TGN during protein sorting.

---

Post-Golgi protein sorting is a fundamental process to direct proteins to polar domains of eukaryotic cells^1–4^. The *trans*-Golgi Network (TGN) is an essential organelle acting in cargo sorting. TGN malfunctioning results in serious diseases as well as cell polarity, differentiation and organ development defects in both animal and plant kingdoms^3–5^. Lipid interplay between sphingolipids (SL), sterols and phosphoinositides (PIPs), is thought to orchestrate sorting and trafficking of secretory cargos at the TGN^6–9^. SL and sterols are enriched at the TGN where they increase membrane thickness and assemble to form small sorting platforms, both of which are important for protein sorting and trafficking^10–14^. Importantly, SL metabolic flux controls PIP homeostasis through PIPs/sterols or PIPs/PS exchanges between the ER and the TGN^8,9,15^. This effect of SL over PIPs is crucial as PIPs favor vesicle budding and fission and act in polarized trafficking in concert with small GTPases or elements of the exocyst complex^7,16–19^. Additionally, PIPs recruit adaptor proteins or membrane curvature-sensitive proteins that help selecting cargos and forming vesicles^20–23^. In animal cells, the transfer of phosphocholine from phosphatidylcholine (PC) to ceramide occurs at the TGN and produces sphingomyelin and a diacylglycerol (DAG) molecules that favor negative membrane curvature and fission, and activates the PI4KinaseIIIβ (PI4KIIIβ) which locally produces PI-4-phosphate (PI4P)^8,21,24,25^. PI4P recruits both CERT, facilitating ceramide transfer, and oxysterol-binding proteins (OSBP), which exchange PI4P for sterols at ER-TGN contact sites^9,26^. This process negatively feedbacks on OSBP localization at the TGN and the transfer of ceramide from the ER to the TGN. Hence, there is a homeostatic control of SL synthetic flow over PI4P turnover at ER/TGN contact sites which is dependent on PI4P consumption through OSBP-mediated sterol exchange and proximity of OSBP with PI4K^8,9^. Some OSBP-related proteins (ORPs) operate a phosphatidylserine (PS)/PI4P exchange at the TGN rather than sterol/PI4P exchange^15^. In plants, OSBP proteins have been evidenced at the ER to *cis*-Golgi interface^27^. However, no ER/TGN membrane contact sites have been unambiguously shown so far in plants, probably due to the highly dynamic nature of the TGN which can detach from Golgi apparatus and become an independent organelle^28,29^. Nonetheless, SL and sterols are enriched at the TGN^30,31^. Moreover, PI4P and PS participate to establish an electrostatic territory at the plant TGN^32,33^. Interestingly, alteration of either the acyl-chain length of SL or PI4KIIIβ function result in swollen TGN-vesicles being less interconnected with membrane tubules and alteration in sorting of the auxin efflux carrier PIN2 at the TGN, indicating a potential interplay between SL and PIPs at the TGN in plant cells^30,34^. We employed a combination of live cell biology, immuno-purification of targeted TGN compartments, label-free proteomics and lipid biochemistry approaches to now reveal that the acyl chain length of SL plays a role in PIPs homeostasis and sorting of PIN2 at the TGN, independently from sterols or PS homeostasis or from PIP-related kinases or phosphatases. Unexpectedly, we identified that the acyl-chain length of SL impacts on PI4P consumption at the TGN through PIPs-specific phospholipase C (PI-PLC) and this lipid interplay plays a role in sorting of the auxin efflux carrier PIN2 at the TGN. Altogether, our results establish a completely new mode of action of SL on PIPs homeostasis during protein sorting through another mode of PI4P consumption than the synthesis-induced PI4P/sterols exchange mechanism.
