## Supplementary Data 2 for "Sphingolipids mediate polar sorting of PIN2 through phosphoinositide consumption at the *trans*-Golgi Network"

### Sheet: TGN, Golgi, and MVB
TGN, Golgi, and MVB markers				= multiple accessions for one set of peptides
						SYP61_control				SYP61_Mz				SYP61_control	SYP61_Mz
Name	Accession	Unique peptides	Confidence score	Max fold change	Description	Repeat #1	Repeat #2	Repeat #3	Repeat #4	Repeat #1	Repeat #2	Repeat #3	Repeat #4	Average	Average	Ratio SYP61 Mz/control
SYP61	AT1G28490	66	204.725	2.64847	syntaxin of plants 61 - Chr1:10016433-10017842 FORWARD LENGTH=245 | 201604	3.86641e+08	2.41217e+08	4.70357e+08	4.07868e+08	4.01044e+08	3.43688e+08	5.00906e+08	4.18899e+08	3.76521e+08	4.16134e+08	1.10521
VHAa1	AT2G28520	41	126.813	2.32279	vacuolar proton ATPase A1 - Chr2:12210026-12215532 FORWARD LENGTH=817 | 201604	5.28607e+07	7.90319e+07	9.22084e+07	7.25691e+07	5.75889e+07	6.99847e+07	7.99111e+07	6.80398e+07	7.41675e+07	6.88811e+07	0.928723
YIP4b	AT4G30260	10	33.6292	2.39412	Integral membrane Yip1 family protein - Chr4:14816890-14818722 REVERSE LENGTH=280 | 201604	5.22544e+07	6.31601e+07	6.86666e+07	5.94631e+07	4.72219e+07	5.23085e+07	5.95894e+07	5.10895e+07	6.08861e+07	5.25523e+07	0.863126
YIP4a	AT2G18840	10	33.6292	2.39412	Integral membrane Yip1 family protein - Chr4:14816890-14818722 REVERSE LENGTH=280 | 201604	5.22544e+07	6.31601e+07	6.86666e+07	5.94631e+07	4.72219e+07	5.23085e+07	5.95894e+07	5.10895e+07	6.08861e+07	5.25523e+07	0.863126
VPS45	AT1G77140	40	125.857	1.97922	vacuolar protein sorting 45 - Chr1:28984163-28987681 FORWARD LENGTH=569 | 201604	3.39457e+07	2.57751e+07	4.45628e+07	3.76311e+07	3.13941e+07	3.29854e+07	4.08068e+07	3.67778e+07	3.54787e+07	3.5491e+07	1.00035
ARF1 (ARFA1c)	AT2G47170	14	44.1176	1.71426	Ras-related small GTP-binding family protein - Chr2:19367264-19368518 FORWARD LENGTH=181 | 201604	3.32331e+07	2.88312e+07	2.06466e+07	1.94363e+07	2.73404e+07	2.27376e+07	1.78376e+07	2.38739e+07	2.55368e+07	2.29474e+07	0.8986
ARF1 (ARFB1b)	AT5G17060	14	44.1176	1.71426	Ras-related small GTP-binding family protein - Chr2:19367264-19368518 FORWARD LENGTH=181 | 201604	3.32331e+07	2.88312e+07	2.06466e+07	1.94363e+07	2.73404e+07	2.27376e+07	1.78376e+07	2.38739e+07	2.55368e+07	2.29474e+07	0.8986
ARF1 (ARFA1b)	AT5G14670	14	44.1176	1.71426	Ras-related small GTP-binding family protein - Chr2:19367264-19368518 FORWARD LENGTH=181 | 201604	3.32331e+07	2.88312e+07	2.06466e+07	1.94363e+07	2.73404e+07	2.27376e+07	1.78376e+07	2.38739e+07	2.55368e+07	2.29474e+07	0.8986
ARF1 (ARFA1e)	AT3G62290	14	44.1176	1.71426	Ras-related small GTP-binding family protein - Chr2:19367264-19368518 FORWARD LENGTH=181 | 201604	3.32331e+07	2.88312e+07	2.06466e+07	1.94363e+07	2.73404e+07	2.27376e+07	1.78376e+07	2.38739e+07	2.55368e+07	2.29474e+07	0.8986
ARF1 (ARFB1c)	AT3G03120	14	44.1176	1.71426	Ras-related small GTP-binding family protein - Chr2:19367264-19368518 FORWARD LENGTH=181 | 201604	3.32331e+07	2.88312e+07	2.06466e+07	1.94363e+07	2.73404e+07	2.27376e+07	1.78376e+07	2.38739e+07	2.55368e+07	2.29474e+07	0.8986
ARF1 (ARFB1a)	AT2G15310	14	44.1176	1.71426	Ras-related small GTP-binding family protein - Chr2:19367264-19368518 FORWARD LENGTH=181 | 201604	3.32331e+07	2.88312e+07	2.06466e+07	1.94363e+07	2.73404e+07	2.27376e+07	1.78376e+07	2.38739e+07	2.55368e+07	2.29474e+07	0.8986
ARF1 (ARFA1a)	AT1G23490	14	44.1176	1.71426	Ras-related small GTP-binding family protein - Chr2:19367264-19368518 FORWARD LENGTH=181 | 201604	3.32331e+07	2.88312e+07	2.06466e+07	1.94363e+07	2.73404e+07	2.27376e+07	1.78376e+07	2.38739e+07	2.55368e+07	2.29474e+07	0.8986
ARF1 (ARFA1f)	AT1G10630	14	44.1176	1.71426	Ras-related small GTP-binding family protein - Chr2:19367264-19368518 FORWARD LENGTH=181 | 201604	3.32331e+07	2.88312e+07	2.06466e+07	1.94363e+07	2.73404e+07	2.27376e+07	1.78376e+07	2.38739e+07	2.55368e+07	2.29474e+07	0.8986
ECHIDNA	AT1G09330	8	30.2082	2.02598	golgi apparatus membrane protein-like protein ECHIDNA protein - Chr1:3013003-3014903 REVERSE LENGTH=186 | 201604	1.9091e+07	2.84098e+07	2.35861e+07	2.28209e+07	2.1731e+07	1.91755e+07	1.90593e+07	2.27596e+07	2.3477e+07	2.06813e+07	0.880921
VTI11	AT5G39510	13	34.9202	1.40448	Vesicle transport v-SNARE family protein - Chr5:15822035-15823591 FORWARD LENGTH=221 | 201604	1.14102e+07	1.0824e+07	8.76245e+06	1.08984e+07	1.10401e+07	8.15533e+06	8.37172e+06	8.66536e+06	1.04738e+07	9.05813e+06	0.864839
VTI12	AT1G26670	11	40.5507	2.27063	Vesicle transport v-SNARE family protein - Chr1:9216103-9217793 FORWARD LENGTH=222 | 201604	7.11475e+06	1.0433e+07	9.95611e+06	9.10565e+06	6.84553e+06	6.66636e+06	6.529e+06	6.67729e+06	9.15237e+06	6.67955e+06	0.729816
SYP42	AT4G02195	11	52.0641	2.71599	syntaxin of plants 42 - Chr4:970099-972192 REVERSE LENGTH=323 | 201604	3.66882e+06	3.98684e+06	6.4977e+06	3.94454e+06	3.64109e+06	3.93881e+06	4.12492e+06	3.83798e+06	4.52447e+06	3.8857e+06	0.858818
SYP43	AT3G05710	2	68.3923	2.65349	syntaxin of plants 43 - Chr3:1685262-1687229 FORWARD LENGTH=330 and 331 | 201604	2.22752e+06	1.91443e+06	3.23911e+06	2.93835e+06	2.05101e+06	1.9775e+06	2.72196e+06	2.34912e+06	2.57985e+06	2.2749e+06	0.881794
SYP41	AT5G26980	2	10.7589	1.93929	syntaxin of plants 41 - Chr5:9488724-9490604 REVERSE LENGTH=322 | 201604	500190	495875	717690	622171	644554	536211	662169	739996	583982	645733	1.10574
RABA4b	AT4G39990	5	28.7271	1.35627	RAB GTPase homolog A4B - Chr4:18542722-18543779 FORWARD LENGTH=224 | 201604	2.36109e+06	1.61282e+06	2.08426e+06	2.13731e+06	2.39205e+06	1.45327e+06	2.21715e+06	2.07268e+06	2.04887e+06	2.03379e+06	0.992639
RABA5 (RABA5c)	AT2G43130	6	28.9646	1.40249	P-loop containing nucleoside triphosphate hydrolases superfamily protein - Chr2:17929899-17930904 REVERSE LENGTH=214 | 201604	2.28936e+06	1.60391e+06	1.71146e+06	2.15197e+06	2.03761e+06	1.80287e+06	2.32726e+06	2.09717e+06	1.93917e+06	2.06623e+06	1.06552
RABA5 (RABA5a)	AT5G47520	6	28.9646	1.40249	P-loop containing nucleoside triphosphate hydrolases superfamily protein - Chr2:17929899-17930904 REVERSE LENGTH=214 | 201604	2.28936e+06	1.60391e+06	1.71146e+06	2.15197e+06	2.03761e+06	1.80287e+06	2.32726e+06	2.09717e+06	1.93917e+06	2.06623e+06	1.06552
RABA5 (RABA5d)	AT2G31680	6	28.9646	1.40249	P-loop containing nucleoside triphosphate hydrolases superfamily protein - Chr2:17929899-17930904 REVERSE LENGTH=214 | 201604	2.28936e+06	1.60391e+06	1.71146e+06	2.15197e+06	2.03761e+06	1.80287e+06	2.32726e+06	2.09717e+06	1.93917e+06	2.06623e+06	1.06552
RABA5 (RABA5e)	AT1G05810	6	28.9646	1.40249	P-loop containing nucleoside triphosphate hydrolases superfamily protein - Chr2:17929899-17930904 REVERSE LENGTH=214 | 201604	2.28936e+06	1.60391e+06	1.71146e+06	2.15197e+06	2.03761e+06	1.80287e+06	2.32726e+06	2.09717e+06	1.93917e+06	2.06623e+06	1.06552
MEMB11	AT2G36900	0	0	0	-	0	0	0	0	0	0	0	0	0	0	ND
MEMB12	AT5G50440	0	0	0	-	0	0	0	0	0	0	0	0	0	0	ND
SYP32	AT3G24350	0	0	0	-	0	0	0	0	0	0	0	0	0	0	ND
GOT1	AT3G03180	0	0	0	-	0	0	0	0	0	0	0	0	0	0	ND
RabF2b/ARA7	AT4G19640	4	20.6843	1.22297	Ras-related small GTP-binding family protein - Chr4:10687441-10689449 REVERSE LENGTH=200 | 201604	2.44718e+06	2.28507e+06	1.82163e+06	2.24667e+06	2.46108e+06	2.10585e+06	2.31828e+06	2.46084e+06	2.20014e+06	2.33651e+06	1.06198
RabF2a/RHA1	AT5G45130	2	16.2177	1.37884	Ras small GTP-binding family protein - Chr5:18244495-18246060 FORWARD LENGTH=200 | 201604	619867	656508	609247	686286	519579	523656	468542	607586	642977	529841	0.824043
RafF1/ARA6	AT3G54840	4	18.1137	1.3323	Ras-related small GTP-binding family protein - Chr3:20318597-20320737 FORWARD LENGTH=193 | 201604	1.07556e+06	856057	1.21497e+06	835159	889820	625945	689322	783532	995436	747155	0.750581

### Sheet: PIP-related
PIP-related proteins				= multiple accessions for one set of peptides
						SYP61_control				SYP61_Mz				SYP61_control	SYP61_Mz
Name	Accession	Unique peptides	Confidence score	Max fold change	Description	Repeat #1	Repeat #2	Repeat #3	Repeat #4	Repeat #1	Repeat #2	Repeat #3	Repeat #4	Average	Average	Ratio SYP61 Mz/control
PIS1	AT1G68000	1	2.01957	1.08623	phosphatidylinositol synthase 1 - Chr1:25491346-25492930 FORWARD LENGTH=227 | 201604	197605	230019	155558	164673	203867	190534	232335	175941	186964	200669	1.07331
PIS2	AT4G38570	1	2.01957	1.08623	phosphatidylinositol synthase 1 - Chr1:25491346-25492930 FORWARD LENGTH=227 | 201604	197605	230019	155558	164673	203867	190534	232335	175941	186964	200669	1.07331
PI4Ka1	AT1G49340	3	6.67803	1.43101	Phosphatidylinositol 3- and 4-kinase family protein - Chr1:18252355-18263967 FORWARD LENGTH=2028 | 201604	359262	406399	365380	464426	169837	318413	319651	332872	398867	285193	0.715009
SAC1	AT1G22620	1	2.39545	1.76108	Phosphoinositide phosphatase family protein - Chr1:7997889-8002787 REVERSE LENGTH=912 | 201604	96679	116702	94375.3	106856	46578.8	59159.8	77060.9	65169.3	103653	61992.2	0.598074
SAC3	AT3G43220	1	8.15713	1.5813	Phosphoinositide phosphatase family protein - Chr3:15197123-15202653 REVERSE LENGTH=813 | 201604	100783	87108.9	97536	86983.7	62422	52728.8	65425.8	54932.2	93102.8	58877.2	0.632389
SAC2	AT3G14205	1	8.15713	1.5813	Phosphoinositide phosphatase family protein - Chr3:15197123-15202653 REVERSE LENGTH=813 | 201604	100783	87108.9	97536	86983.7	62422	52728.8	65425.8	54932.2	93102.8	58877.2	0.632389
SAC4	AT5G20840	3	14.2893	1.67978	Phosphoinositide phosphatase family protein - Chr5:7061638-7068572 REVERSE LENGTH=831 | 201604	523887	425601	491259	560648	353220	309056	251726	307683	500349	305421	0.610417
SAC5	AT1G17340	2	8.52266	1.70749	Phosphoinositide phosphatase family protein - Chr1:5934129-5938391 FORWARD LENGTH=785 | 201604	310394	291335	241090	281672	292640	196383	191907	244987	281123	231479	0.82341
SAC7	AT3G51460	24	57.0081	1.06264	Phosphoinositide phosphatase family protein - Chr3:19093007-19097142 FORWARD LENGTH=597 | 201604	9.0415e+06	9.31902e+06	1.06716e+07	8.93384e+06	9.89131e+06	1.00628e+07	1.06989e+07	9.45298e+06	9.49149e+06	1.00265e+07	1.05637
SAC6	AT5G66020	24	57.0081	1.06264	Phosphoinositide phosphatase family protein - Chr3:19093007-19097142 FORWARD LENGTH=597 | 201604	9.0415e+06	9.31902e+06	1.06716e+07	8.93384e+06	9.89131e+06	1.00628e+07	1.06989e+07	9.45298e+06	9.49149e+06	1.00265e+07	1.05637
SAC8	AT3G51830	5	18.9877	1.29281	SAC domain-containing protein 8 - Chr3:19220237-19225092 FORWARD LENGTH=588 | 201604	772844	402485	710196	679627	713561	675733	790338	790572	641288	742551	1.15791
SAC9	AT3G59770	4	10.2174	1.31593	sacI homology domain-containing protein / WW domain-containing protein - Chr3:22079281-22085674 REVERSE LENGTH=1646 | 201604	493575	249619	365155	357457	518975	426456	425162	558311	366451	482226	1.31593
IP5P1	AT1G34120	2	4.67202	2.11764	inositol polyphosphate 5-phosphatase I - Chr1:12426831-12429526 FORWARD LENGTH=590 | 201604	119589	119893	70906.8	111540	103840	76732.7	95347.7	125044	105482	100241	0.950313
PTEN2A	AT3G19420	3	12.0338	1.24342	PTEN 2 - Chr3:6731824-6735354 FORWARD LENGTH=611 | 201604	449597	246556	346622	405838	264861	311159	281042	307965	362153	291257	0.804237
PTEN2B	AT3G50110	2	5.78784	1.68434	PTEN 3 - Chr3:18580777-18583929 REVERSE LENGTH=632 | 201604	350993	221812	312630	316244	211353	221856	231113	251496	300420	228955	0.762116
PI-PLC-X/AT4G38690	AT4G38690	1	2.5776	14.9314	PLC-like phosphodiesterases superfamily protein - Chr4:18074743-18075699 REVERSE LENGTH=318 | 201604	253853	485412	185307	338587	62271.5	12691.2	6116.3	40556.2	315789	30408.8	0.0962945
PI-PLC2	AT3G08510	8	26.2457	3.68611	phospholipase C 2 - Chr3:2582626-2585556 REVERSE LENGTH=581 | 201604	2.52318e+06	4.20621e+06	2.27616e+06	2.78507e+06	918596	823895	1.09108e+06	935892	2.94765e+06	942367	0.319701
PI-PLC7	AT3G55940	8	26.2457	3.68611	phospholipase C 2 - Chr3:2582626-2585556 REVERSE LENGTH=581 | 201604	2.52318e+06	4.20621e+06	2.27616e+06	2.78507e+06	918596	823895	1.09108e+06	935892	2.94765e+06	942367	0.319701
PI-PLC-X/AT5G67130	AT5G67130	1	2.35222	6.71731	PLC-like phosphodiesterases superfamily protein - Chr5:26791599-26793649 FORWARD LENGTH=426 | 201604	41690.6	64092.5	56475.4	65430.8	51085.9	38278.1	54922.1	40571.5	56922.3	46214.4	0.811885

### Sheet: SL- or PS-related
Spingolipid or PS related enzymes				= multiple accessions for one set of peptides
						SYP61_control				SYP61_Mz				SYP61_control	SYP61_Mz
Name	Accession	Unique peptides	Confidence score	Max fold change	Description	Repeat #1	Repeat #2	Repeat #3	Repeat #4	Repeat #1	Repeat #2	Repeat #3	Repeat #4	Average	Average	Ratio SYP61 Mz/control
PSS1	AT1G15110	1	3.77549	1.48735	phosphatidyl serine synthase family protein - Chr1:5199594-5201908 FORWARD LENGTH=425 | 201604	42361.8	51299	41873.2	44297	57020.8	71123.5	81041.3	58285.3	44957.7	66867.7	1.48735
ALA1 PS flip	AT5G04930	6	18.5544	1.46376	aminophospholipid ATPase 1 - Chr5:1445509-1449568 FORWARD LENGTH=1158 | 201604	566708	1.02308e+06	1.03843e+06	852453	723355	998482	1.10211e+06	1.00892e+06	870169	958216	1.10118
ALA2 PS flip	AT5G44240	8	23.9767	1.12328	aminophospholipid ATPase 2 - Chr5:17817619-17823598 FORWARD LENGTH=1107 | 201604	1.11782e+06	1.56443e+06	1.05324e+06	1.40475e+06	1.18044e+06	1.35027e+06	1.2641e+06	1.59473e+06	1.28506e+06	1.34739e+06	1.0485
PSD3	AT4G25970	6	12.9583	1.64224	phosphatidylserine decarboxylase 3 - Chr4:13184240-13189139 FORWARD LENGTH=635 | 201604	1.77949e+06	1.52775e+06	1.3343e+06	1.88581e+06	1.48476e+06	1.3204e+06	1.27091e+06	1.3918e+06	1.63184e+06	1.36697e+06	0.837687
PLD-gamma1	AT4G11850	12	39.8072	1.1216	phospholipase D gamma 1 - Chr4:7129352-7132937 REVERSE LENGTH=858 | 201604	4.5066e+06	4.1631e+06	4.56994e+06	4.78835e+06	4.78174e+06	5.04975e+06	5.43213e+06	4.95655e+06	4.50699e+06	5.05504e+06	1.1216
PLD-gamma3	AT4G11840	12	39.8072	1.1216	phospholipase D gamma 1 - Chr4:7129352-7132937 REVERSE LENGTH=858 | 201604	4.5066e+06	4.1631e+06	4.56994e+06	4.78835e+06	4.78174e+06	5.04975e+06	5.43213e+06	4.95655e+06	4.50699e+06	5.05504e+06	1.1216
PLD-gamma2	AT4G11830	12	39.8072	1.1216	phospholipase D gamma 1 - Chr4:7129352-7132937 REVERSE LENGTH=858 | 201604	4.5066e+06	4.1631e+06	4.56994e+06	4.78835e+06	4.78174e+06	5.04975e+06	5.43213e+06	4.95655e+06	4.50699e+06	5.05504e+06	1.1216
PLD-beta1	AT2G42010	4	11.5032	1.19964	phospholipase D beta 1 - Chr2:17533018-17537990 REVERSE LENGTH=1083 | 201604	927372	1.016e+06	917043	944848	739256	794639	818597	819519	951316	793003	0.833585
PLD-beta2	AT4G00240	4	11.5032	1.19964	phospholipase D beta 1 - Chr2:17533018-17537990 REVERSE LENGTH=1083 | 201604	927372	1.016e+06	917043	944848	739256	794639	818597	819519	951316	793003	0.833585
SLD1	AT3G61580	2	3.81382	1.73337	Fatty acid/sphingolipid desaturase - Chr3:22786253-22787602 FORWARD LENGTH=449 | 201604	176999	137305	140835	181314	155906	76455.7	119986	149287	159113	125409	0.78817
SPHK1	AT4G21540	6	27.6595	1.13281	sphingosine kinase 1 - Chr4:11459609-11462356 FORWARD LENGTH=485 | 201604	1.23109e+06	1.44093e+06	1.09814e+06	1.47344e+06	1.39276e+06	1.26914e+06	1.338e+06	1.46068e+06	1.3109e+06	1.36515e+06	1.04138
SPHK2	AT4G21534	2	9.10195	1.49043	Diacylglycerol kinase family protein - Chr4:11456230-11458820 FORWARD LENGTH=481 | 201604	459264	593695	581034	497319	257496	406567	459820	332523	532828	364102	0.683338
LCKB2	AT2G46090	1	2.72579	1.04311	Diacylglycerol kinase family protein - Chr2:18950919-18953079 FORWARD LENGTH=364 | 201604	408646	389882	537197	372281	489541	401859	381242	403514	427002	419039	0.981352
IPCS2	AT2G37940	1	2.62516	1.30011	Inositol phosphorylceramide synthase 2 - Chr2:15877169-15879411 FORWARD LENGTH=305 | 201604	362643	385947	375562	395163	345036	421844	560598	426574	379829	438513	1.1545
ACER	AT4G22330	4	7.11294	1.15183	Alkaline phytoceramidase (aPHC) - Chr4:11798483-11799549 FORWARD LENGTH=255 | 201604	1.5519e+06	1.59482e+06	1.44925e+06	1.40831e+06	1.52812e+06	1.69359e+06	2.02275e+06	1.57356e+06	1.50107e+06	1.70451e+06	1.13553
NCER2	AT2G38010	1	2.02412	4.80237	Neutral/alkaline non-lysosomal ceramidase - Chr2:15906862-15909867 FORWARD LENGTH=757 | 201604	114342	86295.6	146776	129040	101114	164879	209408	143075	119113	154619	1.29808
NCER3	AT5G58980	1	2.02412	4.80237	Neutral/alkaline non-lysosomal ceramidase - Chr2:15906862-15909867 FORWARD LENGTH=757 | 201604	114342	86295.6	146776	129040	101114	164879	209408	143075	119113	154619	1.29808
NCER1	AT1G07380	1	2.02412	4.80237	Neutral/alkaline non-lysosomal ceramidase - Chr2:15906862-15909867 FORWARD LENGTH=757 | 201604	114342	86295.6	146776	129040	101114	164879	209408	143075	119113	154619	1.29808
IPUT1	AT5G18480	14	36.6578	1.18872	plant glycogenin-like starch initiation protein 6 - Chr5:6131307-6133787 REVERSE LENGTH=537 | 201604	4.2517e+06	5.95573e+06	5.33646e+06	5.49937e+06	3.98854e+06	6.25317e+06	6.4958e+06	6.67182e+06	5.26082e+06	5.85233e+06	1.11244
GMT1	AT3G55830	4	9.76917	1.18538	Nucleotide-diphospho-sugar transferases superfamily protein - Chr3:20715101-20717133 FORWARD LENGTH=334 | 201604	649416	682167	708041	725791	678342	821393	725237	774511	691354	749871	1.08464
